# Recruitment of CTCF to the SIRT1 promoter after Oxidative Stress mediates Cardioprotective Transcription

**DOI:** 10.1101/2024.05.17.594600

**Authors:** Tobias Wagner, Priyanka Priyanka, Rudi Micheletti, Meyer J. Friedman, Sreejith J. Nair, Amir Gamliel, Havilah Taylor, Xiaoyuan Song, Miook Cho, Soohwan Oh, Wenbo Li, Jeehae Han, Kenneth A. Ohgi, Madeline Abrass, Agnieszka D’Antonio-Chronowska, Matteo D’Antonio, Helen Hazuda, Ravindranath Duggirala, John Blangero, Sheng Ding, Carlos Guzmann, Kelly A. Frazer, Aneel K. Aggarwal, Alice E. Zemljic-Harpf, Michael G. Rosenfeld, Yousin Suh

**Affiliations:** School and Department of Medicine, University of California San Diego, La Jolla, CA 92093, USA; Cellular and Molecular Medicine, Department of Medicine, University of California San Diego, La Jolla, CA 92093, USA; Haya Therapeutics, 3210 Merryfield Row, San Diego, CA 92121, USA; Department of Oncology, Georgetown University, Washington, DC 20057, USA; School of Life Science, University of Science & Technology of China, Hefei Anhui 230027, P.R. China; Department of Genetics, Albert Einstein College of Medicine, Bronx, NY 10461, USA; Korea University Sejong Campus, Department of Pharmacy, Sejong 30019, South Korea; Department of Biochemistry and Molecular Biology, McGovern Medical School, University of Texas Health Science Center, Houston, TX 77030, USA; Department of Obstetrics and Gynecology, Columbia University, New York, NY 10461, USA; Institute of Genomic Medicine and Department of Pediatrics, University of California San Diego, La Jolla, CA 92093, USA; UTRGV School of Medicine, Brownsville, TX 78520, USA; Department of Health and Behavioral Sciences, Texas A&M University - San Antonio, TX 78224, USA; Gladstone Institute of Cardiovascular Disease, Gladstone Institutes, San Francisco, CA 94158, USA; Department of Bioengineering, Graduate Program in Bioinformatics & Systems Biology; UC San Diego, La Jolla, CA 92093, USA; Department of Pharmacological Sciences, Icahn School of Medicine at Mount Sinai, New York, NY 10029, USA; Department of Anesthesiology, University of California, San Diego, La Jolla, CA 92093, USA; Veterans Affairs San Diego Healthcare System, San Diego, CA 92093, USA

## Abstract

Because most DNA-binding transcription factors (dbTFs), including the architectural regulator CTCF, bind RNA and exhibit di-/multimerization, a central conundrum is whether these distinct properties are regulated post-transcriptionally to modulate transcriptional programs. Here, investigating stress-dependent activation of *SIRT1,* encoding an evolutionarily-conserved protein deacetylase, we show that induced phosphorylation of CTCF acts as a rheostat to permit CTCF occupancy of low-affinity promoter DNA sites to precisely the levels necessary. This CTCF recruitment to the SIRT1 promoter is eliciting a cardioprotective cardiomyocyte transcriptional activation program and provides resilience against the stress of the beating heart *in vivo*. Mice harboring a mutation in the conserved low-affinity CTCF promoter binding site exhibit an altered, cardiomyocyte-specific transcriptional program and a systolic heart failure phenotype. This transcriptional role for CTCF reveals that a covalent dbTF modification regulating signal-dependent transcription serves as a previously unsuspected component of the oxidative stress response.
