## Supplemental Table 7 for "Recruitment of CTCF to the SIRT1 promoter after Oxidative Stress mediates Cardioprotective Transcription"

### Sheet: Table S7 SIRT1 sequencing
Table S7-1. Primer sequences used for sequencing analysis of SIRT1 gene
Amplicon		Forward	Reverse	Size(bp)
PCR amplification primers
	sequencing primer
Promoter1		GGGTTTCCGCCATTCTTC	GGTTGCAGTGACCTGAGACA	1638
		CGCACCCGGATGTTACTTTA	GCAGAAGAATGGCGGAAA
Promoter2		CGCCTGGCTGGAATTTATTTT	CCACCATGGCTCACCTATA	1467
		GGGATTTCCATTTGTGTTTTTC	GGGTGGATCACGAGGTCA
		CCATTCTCCTGCCTCAACCT	GCGTTCCTTCATACCAATCC
Promoter3		GGAAGGACAACAGGATTTGG	GAGAGCATGGGAAGGAAATG	1169
		GGAAGGACAACAGGATTTGG	GGGAGGGAGAGCATTAGGAC
			GGAAATGACTTGGCCTCCAT
Promoter4		CACGCAGGTAATTGATGCAG	GGGCCAGACCACAACACTAC	1123
		TTACCATTTAAGACATGAGAAA	GGAAATGACTTGGCCTCCAT
Promoter-Exon1		CGAATTTGGCTGCACTACAC	CAACCTCAGGCCAGTAGGAG	803
Exon 2-3		CCAATGAACAGTGCAAGCTG	GCTGCTGCACTCAGTTTTTG	2004
Exon 2		AGTGCAAGCTGACCCCATAG	CGCAACAAGAGCGAAACTCT
Exon 3		CCCTCACAGAATGCTAACTCA	GGATAAATCCTTCTAAACCAGAAAA
Exon 4		AAAGGCTTAAAATTGGCCTGA	CTTACTCCGCCACAGTAGCA	535
Exon 4		TTTCTGAAATAAGGGTAGGGTTG	GCCACAGTAGCAGCATTCAC
Exon 5-7		AGCAACCGTCCTTTTGTAGG	GCAACAAGAGGGAAACTCCA	3015
Exon 5		TAGGTGTGTGTCGCATCCAT	CTCCACTTCTCGATGGCAGT
Exon 6		AACAAAAATCCTTAAACCCTCT	TTTTACCAAAATTCCCAAATGC
Exon 7		CCCATCATTGACAGTTGCTG	CCACTCTTTCAAACAGAAGCAG
Exon 8		TCAAGCCCTTGTTGGATTTT	GCACTATTAAACACTTCCTTCTCCA	854
Exon 8		CCCTTGTTGGATTTTTGCAT	AAAGCTACCCTATCGATTAACCTG
Exon 9-3'UTR		CATGCCTCCCAGTTGTTTTT	CCAGGCAGGCACTAATGTTT	3184
		GCTGGAACCCACACTTCATT	CCAGGCAGGCACTAATGTTT
		CCAGGCAGGCACTAATGTTT	ATCCAGGCAGGCACTAATGT
		TGGTCCTAGCTGGGTGTTTT	TGGTCCTAGCTGGGTGTTTT
		ACCATCAGGGTTTTGCAAGT	GATCAGCACCATCAGGGTTT

### Sheet: Table S7 other oligos
Table S7-2. Oligonuclotides
RT-qPCR primers		sequence (5'-3')	reference
SIRT1	fwd	ATTGGCACAGATCCTCGAACA	this study
	rev	GCCACAGTGTCATATCATCCA	this study
RP11-57G10.8	fwd	ACAAGCTCCAGAAGCTCCGA	this study
	rev	GTCAGGTCAGAGTGCGACTT	this study
GAPDH	fwd	AACATCATCCCTGCCTCTACT	this study
	rev	GTTTTTCTAGACGGCAGGTCA	this study
CTCF	fwd	ACCAGCCCAAACAGAACCAG	this study
	rev	GCCTCCTCTTCCTCTCCCTC	this study
allel specific RT-qPCR primers
asqPCR SIRT1 wt	fwd	TCTCTCTGTCACAAATTCATAGCAC	this study
asqPCR SIRT1 rs2273773	fwd	TCTCTCTGTCACAAATTCATAGCAT	this study
asqPCR SIRT1	rev	CTCGTACAGCTTCACAGTCA	this study
ChIP-qPCR primers		sequence (5'-3')	reference
SIRT1 promoter -92 CTCF site	fwd	GTGACCCGTAGTGTTGTGGT	this study
	rev	TAAACCCCATCACGTGACCC	this study
GAPDH ChIP	fwd	AAAAGCGGGGAGAAAGTAGG	this study
	rev	AAGAAGATGCGGCTGACTGT	this study
4C-seq primers		sequence (5'-3')
4C-009_-30k-peak_Nla3_P5		AATGATACGGCGACCACCGAGATCTACACTCTTTCCCTACACGACGCTCTTCCGATCT TTTTGTGTATCTTTCCAGACA	this study
4C-010_-30k-peak_Dpn2-P7		CAAGCAGAAGACGGCATACGAGAT TACAACTCTGAAACACTCGG	this study
Antisense Oligonucleotides, siRNA		sequence (5'-3')
ASO-01 RP11-57G10.8-PS/DNA-147		C*A*T*C*C*T*C*G*C*T*C*G*G*A*G*C*T*T*C*T	this study (IDT, customn design)
ASO-02 RP11-57G10.8-PS/DNA-277		A*G*G*C*G*C*C*G*A*T*T*T*C*A*T*T*C*T*G*C	this study (IDT, customn design)
ASO-03 RP11-57G10.8-PS/DNA-317		T*G*T*G*C*C*T*C*C*T*T*T*G*C*T*C*G*T*A*T	this study (IDT, customn design)
ASO-04 RP11-57G10.8-PS/DNA-543		T*T*A*C*G*G*T*C*C*G*G*G*C*A*G*G*C*T*A*T	this study (IDT, customn design)
		*=PS bond
siRNA CTCF	sense	CCAAACAUACCGAGAACGAUU	this study (Sigma, customn design)
CRISPR gRNA for Sirt1-promoter transgenic mice		sequence (5'-3')
crRNA (gRNA sequence underlined)		rUrGrUrGrGrUrCrCrGrGrCrCrCrGrCrGrUrGrGrGrGrUrUrUrUrArGrArGrCrUrArUrGrCrU
ssODN		TTAAACCCCGTCACGTGACCCGCCCCTCCCCGCCCCCGCGCCTCCCCCGCCACCCACGCGGGCCGGACCACAACACGCCGGGTCACGTGGCCGGGCGCCGCCCGCGGCCT
genotyping mouse Sirt1		sequence (5'-3')
mSirt1p fwd2genotypingPCR	fwd	acccattgtctccgtccc
mSirt1p rev2genotypingPCR	rev	acctgaggaagagctgtcac
mSirt1p fwd3Sanger		ccatcttccaactgcctctc
cloning primers		sequence (5'-3')
RP11-57G10.8	fwd	ATACTCAGGGACACCGTCCC
	rev	TACTTTTAGAGCAGTTTAGTTTCAC
SIRT1-promoter amplicon for pLK2-Basic	fwd	CATGCTCGAGCTTCCAACTGCCTCTCTGGC
	rev	CATCACGCGTCGCATGCATTAGCTATTTGTCCTA
GFP	fwd	TAATACGACTCACTATAGGGCCGGTGAACAGCTCCTCGCCCT
	rev	GGATAAGGGCCGGGATTTTGCCACCGTGCGG
mutagenesis primers		sequence (5'-3')
CTCF-4SA	fwd	CGTGGAAGAAAAAGAAAGATGCGCgCTAAGAAAGAAGATgCCgCTGACgGTGAAAATGCTGAACCAGATCTGGAC
	rev	GTCCAGATCTGGTTCAGCATTTTCACCGTCAGCGGCATCTTCTTTCTTAGCGCGCATCTTTCTTTTTCTTCCACG
CTCT delta-ZF10	fwd	ATAAGACCTTCCGCCAGAAGTATCACGACCCCAACTTCGT
	rev	ACGAAGTTGGGGTCGTGATACTTCTGGCGGAAGGTCTTAT
CTCF delta-RBR(576-614)	fwd	acgtcggaataccatggcaagacatgctgatgctgaaccagatctggacg
	rev	cgtccagatctggttcagcatcagcatgtcttgccatggtattccgacgt
DIPSA probes, primers		sequence (5'-3')
M1 CTCF probe	sense	GACTCACTATAGGTCCTTTTTGGTGCCCTCTGCTGGCCAGTTTAGCTTTTTGGTGCCCTCTGCTGGCCAGTTTAGTCGATTTAGGTGACA
non-specific DNA probe	sense	GACTCACTATAGATGTAATACGACTCACTATAGATTTAGGTGACACTATAGATTTAGGTGACACTATAGGGCATTTAGGTGACA
M1 primer	fwd	GACTCACTATAGGTCCTTTTTG
	rev	TGTCACCTAAATCGACTAAACTG
NS primer	fwd	GACTCACTATAGATGTAATACGAC
	rev	TGTCACCTAAATGCCCTATAGTG

### Sheet: Table S7 reagents
Table S7-3. Kits, Chemicals, Reagents
Antibodies	vendor	catalog #
Monoclonal ANTI-FLAG® M2	Sigma-Millipore	M8823
CTCF antibody (pAb)	Active Motif	61311
AbFlex® CTCF antibody (rAb)	Active Motif	91285
Tubulin	Proteintech	66031-1-Ig
HA-Tag (C29F4)	Cell Signaling	3724
pS612-CTCF	Abclonal	customn, this study
Goat Anti-Rabbit IgG H&L	Abcam	ab150077
Goat Anti-Mouse IgG	CST	91196
Anti-Poly(ADP-Ribose) Polymer, Clone 10H	Tulip Biolabs	1020
anti-BrdU agarose beads	Sant Cruz	sc-32323AC
Reagents, Chemicals
Biotin-14-CTP	Invitrogen	19519016
BrUTP, 10 mM Solution	Biotium	40026
CTP	Thermo	R0451
ATP	Thermo	R0441
GTP	Thermo	R1461
Trizol LS	Thermo	10296028
SuperaseIn	Thermo	AM2694
sarkosyl	Sigma	L7414
Antarctic phosphatase	NEB	M0289
DNaseI	NEB	M0303
PNK4	NEB	M0201
T4 ligase	NEB	M0202
Nicotinamide (NAM)	Sigma	72340
Tissue Culture
DMEM	Thermo	10566
RIPA-1640	Thermo	11875093
M-199	Thermo	11150067
PBS	Thermo	14190250
FBS	Omega Scientific
Penicillin:Streptomycin 100X	Gemini	400-109-100
Matrigel	Corning	354230
B-27 Supplement	Thermo	17504044
ROCK inhibitor	Sigma	Y0503
H2O2	Sigma	H1009
Etoposide	Sigma	E1383
PJ34 HCl	Selleckchem	S7300
Lipofectamine® 2000	Invitrogen	11668-019
Kits - cloning, plasmid prep
ZymoPURE II Plasmid Midiprep Kit	Zymo	D4201
RiboMAX™ Large Scale RNA Production Systems	Promega	P1300
QuikChange® II XL Site-Directed mutagenesis	Agilent	200523
pcDNA™3.1 Directional TOPO™ Expression Kit	Thermo	K490001
iProof™ High-Fidelity DNA Polymerase	BioRad	1725301
Kits - cDNA, qPCR, RNA
Quick-RNA Miniprep Kit	Zymo	R1055
SuperScript™ III First-Strand Synthesis System	Invitrogen	18080-051
VeriQuest FastSYBR 2X qPCR master mix	Thermo	C-75690
RiboMAX Large Scale RNA Production Systems	Promega	P1300
RNeasy Fibrous Tissue Mini Kit	Qiagen	74704
Kits - ChIP, CUT&Run
Pierce™ Streptavidin Magnetic Beads	Thermo	88816
Dynabeads™ Protein G	Thermo	10009D
CUTANA™ ChIC/CUT&RUN Kit	Epicypher	14-1048
Kits - Library prep kits and indices
LongAmp® Taq 2XMaster Mix	NEB	M0287
NEBNext Ultra II	NEB	E7645
NEBNext® Multiplex Oligos for Illumina®	NEB	E6440
NEBNext® Multiplex Small RNA Library Prep	NEB	E7330
TruSeq Stranded mRNA	Illumina	20020594
KAPA Hyper Prep	Kapa/Roche	KK8502/7962312001
KAPA Unique Dual Index Adapter Kit	Kapa/Roche	KK8727/08861919702
sh and siRNA
MISSION siRNA CSNK2A1 SASI_Hs01_00110178	Sigma	VPDSIRNA2D
Control siRNA (Fluorescein Conjugate)-A	Santa Cruz	sc-36869
IDT control B ASO	IDT	QTE-240580
Mission siRNA universal control #2	Sigma	SIC002
Mission shRNA CTCF 3'UTR	Sigma	TRCN0000218498
Mission shRNA CTCF 3'UTR	Sigma	TRCN0000014548
Restriction enzymes
Hin1II (NlaIII)	Thermo	ER1831
DpnII	NEB	R0543
XhoI	Thermo	FD0695
MluI	Thermo	FD0564
IP, IB
RIPA	Thermo	89900
Protease and phosphatase inhibitor cocktail	Thermo	78440
4x Loading buffer	Thermo	NP0007
Bis-Tris Gels	Thermo	NP0323BOX
MOPS SDS Running buffer	Biopioneer	MB1035
Transfer buffer	Biopioneer	MB1037
Nitrocellulose membranes	BioRad	1620115
BSA	GenimiBio	700-100P
NFDM	LabScientific	978-907-4243
ECL substrates	Thermo	34580
X-ray film	Biopioneer	MUBF-02
